# Systematic assessment of homology-based methods for fine-grained functional annotation using diverse protein families

**DOI:** 10.1101/2025.09.17.676781

**Authors:** Rakesh Busi, Pranav Machingal, Nandyala Hemachandra, Petety V. Balaji

## Abstract

The size of the protein sequence database is increasing without a consequent increase in the number of proteins with known molecular function, especially at the fine-grained level. Alignment-based approaches such as BLAST and profile hidden Markov models (HMMs) are widely used to infer homology and transfer annotation to be subsequently confirmed by experiments. The ability of BLASTp to distinguish orthologs from paralogs varies across protein families; for profile HMMs, this depends on the sequences considered for generating multiple sequence alignments. In this study, we systematically evaluated the performance of BLASTp and HMM-based methods for fine-grained function annotation using carefully curated protein datasets that are diverse in sequence-structure-function relationships. Expectedly, BLASTp performed well in detecting close homologs but failed to detect remote homologs. BLASTp detected homology between 22.6% and 100% of sequence pairs within different homologous protein families. The extent of sequence identity between trypsin and chymotrypsin sequences is high despite differences in fine-grained molecular function. Transferring function annotation based on homology inferred from BLASTp leads to errors in trypsin-chymotrypsin-like situations.

Profile HMMs improved sensitivity and captured subtle homology signals even when sequence identity was low, though some known family members scored below threshold due to functional divergence or mutations at catalytic sites. We further showed that relying solely on homology for annotation transfer can lead to misleading conclusions when proteins have evolved divergent functions despite structural similarity. Our findings highlight that a cautious approach involving BLASTp, profile HMMs, and expert domain knowledge provides the most reliable strategy for functional annotation. After all, not every family member may be doing what we think they are doing.
