## Supplementary material for "Systematic assessment of homology-based methods for fine-grained functional annotation using diverse protein families": S1 Table

### Sheet: Sheet1
Analysis of hmmsearch output with E-value = 10 (default) as the threshold. All the sequences considered in this study except those which were used to build the profile constitute the search space.
HMM profile	# hits	Max. bit score	Min. bit score	Protein family to which hits belong to	Remarks about the hits	Considered as true positives for setting TROC (bits)	TROC (bits)
Lysozyme C	96	250.7	104.2	GH22	All are lysozyme Cs	Yes	157.9
Lysozyme C	1	227.2	227.2	non-GPCR (no TM)	P16973: Lysozyme C	Yes	157.9
Lysozyme C	1	157.5	157.5	non-GPCR (TM)	Q9D9X8: Sperm acrosome membrane-associated protein 3	No	157.9
Lysozyme C	22	145	95.6	a-Lactalbumin	All are α-lactalbumins	No	157.9
Lysozyme G	25	360.7	211.7	GH23	All are lysozyme Gs	Yes	211.7
Lysozyme Ch	0						172.5
Xylanase-GH10	13	21.3	7.5	GH1	All are β-glucosidases	No	128.7
Xylanase-GH10	15	22.2	13.1	GH42	All are β-galactosidases	No	128.7
Xylanase-GH10	2	18.6	16.3	GH35	All are β-galactosidases	No	128.7
Xylanase-GH10	10	16.8	13.5	Endo-β-Mannanase	All are endo-β-mannanases	No	128.7
Xylanase-GH10	1	11.4	11.4	Cellulase	ACA61152.1: Cellulase	No	128.7
Xylanase-GH11	0						170.4
Chitinase-GH18	1	13.4	13.4	Cellulase	BAB62295.1: Endoglucanase N252 (Egl252)	No	40.9
Chitinase-GH19	1	493.6	493.6	non-GPCR (no TM)	Q41596: Endochitinase 1, GH19	Yes	185
a-Lactalbumin	52	138.3	68.7	Lysozyme C	All are lysozyme Cs	No	175.7
a-Lactalbumin	96	136.8	75.7	GH22	Lysozyme Cs and it's variants	No	175.7
a-Lactalbumin	1	117.9	117.9	non-GPCR (no TM)	P16973: Lysozyme C	No	175.7
a-Lactalbumin	1	114.3	114.3	non-GPCR (TM)	Q9D9X8: Sperm acrosome membrane-associated protein 3	No	175.7
Trypsin	16	231.2	186.4	Chymotrypsin	All are chymotrypsins	No	240.3
Trypsin	4	224.1	119.1	non-GPCR (no TM)	P15948: Kallikrein 1-related peptidase b22; Preferential cleavage of Arg-|-Xaa bonds in small molecule substrates (EC 3.4.21.35). Q6BEA2: Serine protease 27 (EC 3.4.21.-). P00736: Complement C1r subcomponent; Selective cleavage of Lys(or Arg)-|-Ile bond in complement subcomponent C1s to form the active form of C1s (EC 3.4.21.41). P00738: Haptoglobin; Although homologous to serine proteases, it ha…	No	240.3
Trypsin	1	220.5	220.5	non-SNARE	2UWO_A: coagulation factor Xa (EC 3.4.21.6) (PDB)	No	240.3
Chymotrypsin	66	252.8	116	Trypsin	All are trypsins	No	286.2
Chymotrypsin	4	210.1	107.1	non-GPCR (no TM)	P15948: Kallikrein 1-related peptidase b22; Preferential cleavage of Arg-|-Xaa bonds in small molecule substrates. Q6BEA2: Serine protease 27. P00736: Complement C1r subcomponent; Selective cleavage of Lys(or Arg)-|-Ile bond in complement subcomponent C1s to form the active form of C1s. P00738: Haptoglobin; Although homologous to serine proteases, it has lost all essential catalytic residues and …	No	286.2
Chymotrypsin	1	180.1	180.1	non-SNARE	2UWO_A: coagulation factor Xa (EC 3.4.21.6) (PDB)	No	286.2
FDX1	7	167.9	72.3	FDX2	All are FDX2s	No	247.3
FDX1	1	50.3	50.3	non-GPCR (no TM)	P27320: Ferredoxin (not sure if FDX1 or FDX2)	Ignored	247.3
FDX2	9	205.6	73.4	FDX1	All are FDX1s	No	273.9
FDX2	1	45.6	45.6	non-GPCR (no TM)	P27320: Ferredoxin (not sure if FDX1 or FDX2)	Ignored	273.9
FDX2	1	15.5	15.5	non-GPCR (no TM)	P0DPQ8: Aromatic O-demethylase, reductase subunit	No	273.9
FDX2	1	19.1	19.1	non-GPCR (TM)	A8GAC4: Na(+)-translocating NADH-quinone reductase subunit F	No	273.9
β-Glucosidase-GH1	1	605	605	non-GPCR (no TM)	Q25BW4: b-glucosidase 1B (EC 3.2.1.21), GH1	Yes	527.8
β-Glucosidase-GH1	1	527.2	527.2	non-GPCR (no TM)	Q9C5C2: Myrosinase 2; a thioglucoside (EC 3.2.1.147), GH1	No	527.8
β-Glucosidase-GH1	4	18.1	14.6	Cellulase	All are cellulases	No	527.8
β-Glucosidase-GH1	17	16	9.2	GH10	All are xylanases	No	527.8
β-Glucosidase-GH1	5	15.2	13.3	GH42	All are β-galactosidases	No	527.8
β-Glucosidase-GH1	4	10.9	6.2	β-Glucuronidase	All are β-glucuronidases	No	527.8
β-Glucosidase-GH3	1	947.2	947.2	non-GPCR (no TM)	A1D451: Probable β-glucosidase A; β-glucosidases are one of a number of cellulolytic enzymes involved in the degradation of cellulosic biomass. Catalyzes the last step releasing glucose from the inhibitory cellobiose (By similarity).	Yes	622.7φ
β-Glucosidase-GH3	1	72.1	72.1	non-GPCR (no TM)	P96157: β-hexosaminidase; Hydrolysis of terminal non-reducing N-acetyl-D-hexosamine residues in N-acetyl-β-D-hexosaminides (EC:3.2.1.52 ).	No	622.7φ
β-Glucosidase-GH3	99	809.8	215.4	1,4-β-Xylosidase	All are 1,4-β-xylosidases	No	622.7φ
Lysozyme-GH22	26	217	114	Lysozyme C	All are lysozyme Cs	Yes	146.6
Lysozyme-GH22	1	195.8	195.8	non-GPCR (no TM)	P16973: Lysozyme C (EC 3.2.1.17), GH22	Yes	146.6
Lysozyme-GH22	1	132.1	132.1	non-GPCR (TM)	Q9D9X8: Sperm acrosome membrane-associated protein 3	No	146.6
Lysozyme-GH22	22	132.4	84.2	a-Lactalbumin	All are α-lactalbumins	No	146.6
Lysozyme-GH23	1	292.1	292.1	Lysozyme G	AAR81315.1: Lysozyme G; on BLASTp with nr database it gave 100% sequence identity and query coverage with Lysozyme G which is present GH23	Yes	124.3
Lysozyme-GH23	1	19.5	19.5	non-GPCR (no TM)	A8AD27: Membrane-bound lytic murein transglycosylase F (EC 4.2.2.n1)	No	124.3
Lysozyme-GH24	1	169.7	169.7	non-GPCR (TM)	Q9T1X2: SAR-endolysin; Signal-arrest-release (SAR) endolysin with lysozyme activity that degrades host peptidoglycans (EC 3.2.1.17) GH24	Yes	107.1
β-Galactosidase-GH2	85	334	242	β-Glucuronidase	All are β-glucuronidases	No	365.6
β-Galactosidase-GH2	11	25.3	8.8	GH42	All are β-galactosidases	No	365.6
β-Galactosidase-GH2	21	29.1	12.2	Endo-β-Mannanase	All are endo-β-mannanases	No	365.6
β-Galactosidase-GH2	12	16.8	10.5	GH35	All are β-galactosidases	No	365.6
β-Galactosidase-GH2	1	10.5	10.5	GH1	AEW47962.1: β-glucosidase	No	365.6
β-Galactosidase-GH35	37	34.5	11.9	GH42	All are β-galactosidases	No	133.1
β-Galactosidase-GH35	6	16.2	12.3	β-Glucuronidase	All are β-glucuronidases	No	133.1
β-Galactosidase-GH35	2	16.8	12.9	Cellulase	All are cellulases	No	133.1
β-Galactosidase-GH35	2	15.9	15.8	GH1	All are β-glucosidases	No	133.1
β-Galactosidase-GH35	15	16.9	12.9	GH2	All are β-galactosidases	No	133.1
β-Galactosidase-GH42	59	34.2	12.9	GH35	All are β-galactosidases	No	523.7
β-Galactosidase-GH42	3	23.1	15.4	GH1	All are β-glucosidases	No	523.7
β-Galactosidase-GH42	2	11.9	10.8	β-Glucuronidase	All are β-glucuronidases	No	523.7
β-Galactosidase-GH42	4	13.7	13.2	Endo-β-Mannanase	All are endo-β-mannanases	No	523.7
β-Galactosidase-GH42	4	13.6	12.9	GH10	All are xylanases	No	523.7
β-Glucuronidase-GH2	56	28.8	5.9	Endo-β-Mannanase	All are endo-β-mannanases	No	486.6
β-Glucuronidase-GH2	5	23.1	8	GH42	All are β-galactosidases	No	486.6
β-Glucuronidase-GH2	20	20.8	13.1	GH1	All are β-glucosidases	No	486.6
β-Glucuronidase-GH2	1	13.7	13.7	Cellulase	BAD90558.1: cellulase	No	486.6
β-Glucuronidase-GH2	27	13.1	9.6	GH35	All are β-galactosidases	No	486.6
β-Glucuronidase-GH2	117	268.8	99.6	b-Galactosidase	All are β-galactosidases	No	486.6
1,4-β-Xylosidase-GH3	2	252.8	46	non-GPCR (no TM)	A1D451: Probable β-glucosidase A; β-glucosidases are one of a number of cellulolytic enzymes involved in the degradation of cellulosic biomass. Catalyzes the last step releasing glucose from the inhibitory cellobiose (By similarity). P96157: β-hexosaminidase; Hydrolysis of terminal non-reducing N-acetyl-D-hexosamine residues in N-acetyl-β-D-hexosaminides (EC:3.2.1.52 ).	No	790.2
1,4-β-Xylosidase-GH3	204	779	130.8	b-Glucosidase	All are β-glucosidases	No	790.2
Cellulase-GH5	68	124.3	26	Endo-β-Mannanase	All are endo-β-mannanases	No	126.1
Cellulase-GH5	1	78.8	78.8	non-GPCR (no TM)	C0HLA0: Glycosyl hydrolase 5 family protein; May have glycosyl hydrolase activity	Ignored	126.1
Cellulase-GH5	1	59.5	59.5	non-GPCR (TM)	Q5AVZ7: Glucan 1,3-β-glucosidase D; Glucosidase involved in the degradation of cellulosic biomass. Successive hydrolysis of β-D-glucose units from the non-reducing ends of (1->3)-β-D-glucans, releasing α-glucose. (EC 3.2.1.58)	No	126.1
Cellulase-GH5	90	33.3	7.4	GH1	All are β-glucosidases	No	126.1
Cellulase-GH5	3	23.5	9.5	GH10	All are xylanases	No	126.1
Cellulase-GH5	4	18.1	16.9	GH35	All are β-galactosidases	No	126.1
Cellulase-GH5	3	15.5	14.8	GH42	All are β-galactosidases	No	126.1
Endo-β-Mannanase-GH5	239	137.2	18.5	Cellulase	All are cellulases/endoglucanase	No	137.8
Endo-β-Mannanase-GH5	83	59.2	10	β-Glucuronidase	All are β-glucuronidases	No	137.8
Endo-β-Mannanase-GH5	25	29.2	11.7	GH42	All are β-galactosidases	No	137.8
Endo-β-Mannanase-GH5	127	27.7	10	GH10	All are xylanases	No	137.8
Endo-β-Mannanase-GH5	4	27.6	21.7	GH35	All are β-galactosidases	No	137.8
Endo-β-Mannanase-GH5	39	24.2	6.8	GH1	All are β-glucosidases	No	137.8
Endo-β-Mannanase-GH5	1	22.3	22.3	non-GPCR (no TM)	C0HLA0: Glycosyl hydrolase 5 family protein; May have glycosyl hydrolase activity	Ignored	137.8
Endo-β-Mannanase-GH5	1	13.5	13.5	b-Glucosidase	AAO41704.1: Probable β-glucosidase G	No	137.8
Endo-β-Mannanase-GH5	74	43.3	9.2	b-Galactosidase	All are β-galactosidases	No	137.8
SNARE	5	75.6	27.3	non-GPCR (TM)	Q9P7G5: SNARE; from SNARE dataset. Q9SIQ9: Vesicle-associated membrane protein 712; contains v-SNARE coil-coil homology domain. Q9Z2J5: Vesicle-associated membrane protein 5; contains v-SNARE coil-coil homology. P31377: Syntaxin-8; t-SNARE which may play a role in determining the specificity of membrane fusion, protein transport and vesicle trafficking within the Golgi/endosomal and plasma membra…	Yes	24.3
GPCR	2	35.2	33.2	non-GPCR (TM)	P51810: G-protein coupled receptor 143. A8XC92: Serpentine receptor class r-10; An odorant receptor which affects chemotaxis to the volatile odorant diacetyl. Specifies AWA neuronal cell fate via the odr-7 pathway (By similarity).	Yes	21.2
GPCR	1	20.3	20.3	non-GPCR (TM)	B9SV63: CASP-like protein 1B1.	No	21.2
Ooopp
φ The bit score for 11 sequences annotated as β-Xylosidases in CAZy database is >622.7 bits. These 11 sequences are annotated as β-Glucosidase in UniProt database (UniProt IDs: ACY24766.1, AFM44649.1, ACK42133.1, ABQ46867.1, ACM61424.1, AEJ44817.1, AAD35170.1, AGL48999.1, AHD18154.1, AKE27884.1, AEH50242.1)
