## Supplementary material for "Systematic assessment of homology-based methods for fine-grained functional annotation using diverse protein families": S2 Table

### Sheet: Sheet1
Group	Dataset	Query protein family	Subject protein family	number of alignments	Number of unique sequences (Subject in the alignment)	Remarks (Annotation of subject sequences)	Outcome
Group 1	Lysozyme CGCh	Lysozyme C	a-Lactalbumin	993	22	All are a-Lactalbumin. Paralogs with high sequence identity	resolve
			non-GPCR (TM)	48	1	Sperm acrosome membrane-associated protein 3 (Q9D9X8). Although it belongs to the glycosyl hydrolase 22 family, Thr-128 and Asn-145 are present instead of the conserved Glu and Asp which are active site residues. It is therefore expected that this protein lacks hydrolase activity	resolve
			non-GPCR (no TM)	51	1	Lysozyme C (P16973)	resolve
			GH22	4755	96	GH22 protein family consist of Lysozyme C and some Lysozyme C like protein that catalyse same reaction	resolve
		Lysozyme G	GH23	393	25	All are Lysozyme G present in GH23	resolve
	Chitinase	GH19	non-GPCR (no TM)	187	1	Endochitinase 1 (Q41596)	resolve
		a-Lactalbumin	Lysozyme C	985	52	All are Lysozyme C. Paralogs with high sequence identity	resolve
			GH22	1940	96	a-Lactalbumin show high sequence identity to Lysozyme C and Lysozyme C like protein in GH22	resolve
			non-GPCR (TM)	22	1	Sperm acrosome membrane-associated protein 3 (Q9D9X8). Although it belongs to the glycosyl hydrolase 22 family, Thr-128 and Asn-145 are present instead of the conserved Glu and Asp which are active site residues. It is therefore expected that this protein lacks hydrolase activity	resolve
			non-GPCR (no TM)	22	1	Lysozyme C (P16973)	resolve
	Protease	Trypsin	non-GPCR (no TM)	133	3	(i) Serine protease 27 (Q6BEA2), (ii) Kallikrein 1-related peptidase b22; Preferential cleavage of Arg-|-Xaa bonds in small molecule substrates (P15948). (iii) Complement C1r subcomponent; Selective cleavage of Lys(or Arg)-|-Ile bond in complement subcomponent C1s to form the active form of C1s (P00736)	resolve
			non-SNARE	63	1	Coagulation factor Xa (2UWO_A) (EC 3.4.21.6) (PDB); A Serine endopeptidases (EC 3.4.21.X; where X= 1,2.. )	resolve
			Chymotrypsin	944	16	All are chymotrypsin	resolve
		Chymotrypsin	Trypsin	946	63	All are trypsin	resolve
			non-GPCR (no TM)	28	2	(i) Serine protease 27 (Q6BEA2), (ii) Kallikrein 1-related peptidase b22; Preferential cleavage of Arg-|-Xaa bonds in small molecule substrates (P15948).	resolve
			non-SNARE	13	1	Coagulation factor Xa (2UWO_A) (EC 3.4.21.6) (PDB); A Serine endopeptidases (EC 3.4.21.X; where X= 1,2.. )	resolve
	Ferredoxin	FDX1	FDX2	29	7	All are FDX2	resolve
		FDX2	FDX1	18	8	All are FDX1	resolve
Group 3	b-Glucosidase	GH1	non-GPCR (no TM)	633	2	(i) β-glucosidase 1B (Q25BW4). (ii) Myrosinase 2; a thioglucoside (Q9C5C2)	resolve
		GH3	1,4-b-Xylosidase	1352	96	All are 1,4-b- xylosidase	resolve
			non-GPCR (no TM)	84	1	Probable β-glucosidase A (A1D451); β-glucosidases are one of a number of cellulolytic enzymes involved in the degradation of cellulosic biomass. Catalyzes the last step releasing glucose from the inhibitory cellobiose (By similarity)	resolve
	Lysozyme	GH22	Lysozyme C	3061	26	GH22 protein family consist of Lysozyme C sequence	resolve
			non-GPCR (no TM)	120	1	Lysozyme C (P16973); GH22 protein family consist of Lysozyme C sequence	resolve
			a-Lactalbumin	2479	22	All are a-Lactalbumin. Paralogs with high sequence identity	resolve
			non-GPCR (TM)	115	1	Sperm acrosome membrane-associated protein 3 (Q9D9X8). Although it belongs to the glycosyl hydrolase 22 family, Thr-128 and Asn-145 are present instead of the conserved Glu and Asp which are active site residues. It is therefore expected that this protein lacks hydrolase activity	resolve
		GH23	Lysozyme G	41	1	Lysozyme G (AAR81315.1); on BLASTp with nr database it gave 100% sequence identity and query coverage with Lysozyme G which is present GH23	resolve
		GH24	non-GPCR (TM)	22	1	SAR-endolysin (Q9T1X2); Signal-arrest-release (SAR) endolysin with lysozyme activity that degrades host peptidoglycans	resolve
Group 4	GH2	β-Glucuronidase	β-Galactosidase	2	1	β-D-galactosidase (ACY69080.1) (EC 3.2.1.23)	resolve
	GH3	b-Glucosidase	1,4-b-Xylosidase	1352	96	All are 1,4-b-Xylosidase	resolve
			non-GPCR (no TM)	84	1	Probable β-glucosidase A (A1D451); β-glucosidases are one of a number of cellulolytic enzymes involved in the degradation of cellulosic biomass. Catalyzes the last step releasing glucose from the inhibitory cellobiose (By similarity)	resolve
		1,4-b-Xylosidase	b-Glucosidase	1352	111	b-Glucosidase	resolve
	GH5	Cellulase	Endo-β-Mannanase	9	5	All are Endo-β-Mannanase	resolve
		Endo-β-Mannanase	Cellulase	16	6	All are Cellulase	resolve
Group 5	SNARE	SNARE	non-GPCR (TM)	5	3	(i) Vesicle-associated membrane protein 712 (Q9SIQ9); contains v-SNARE coil-coil homology domain. (ii) SNARE (Q9P7G5); from SNARE dataset. Vesicle-associated membrane protein 5; contains v-SNARE coil-coil homology domain (Q9Z2J5).	resolve

### Sheet: Sheet2
Dataset	Query protein family	Subject protein family	number of alignments	Number of unique sequences (Subject in the alignment)	Remarks (Annotation of subject sequences)
Lysozyme CGCh	Lysozyme C	a-Lactalbumin	993	22	All are a-Lactalbumin. Paralogs with high sequence identity
		non-GPCR (TM)	48	1	Sperm acrosome membrane-associated protein 3 (Q9D9X8). Although it belongs to the glycosyl hydrolase 22 family, Thr-128 and Asn-145 are present instead of the conserved Glu and Asp which are active site residues. It is therefore expected that this protein lacks hydrolase activity
		non-GPCR (no TM)	51	1	Lysozyme C (P16973)
		GH22	4755	96	GH22 protein family consist of Lysozyme C sequence
	Lysozyme G	GH23	393	25	All are Lysozyme G
	Lysozyme Ch
Xylanase	GH10
	GH11
Chitinase	GH18
	GH19	non-GPCR (no TM)	187	1	Endochitinase 1 (Q41596)
Lysozyme CaLA	Lysozyme C	refer above in Lysozyme CGCh dataset
	a-Lactalbumin	Lysozyme C	985	52	All are Lysozyme C. Paralogs with high sequence identity
		GH22	1940	96	a-Lactalbumin show high sequence identity to Lysozyme C in GH22
		non-GPCR (TM)	22	1	Sperm acrosome membrane-associated protein 3 (Q9D9X8). Although it belongs to the glycosyl hydrolase 22 family, Thr-128 and Asn-145 are present instead of the conserved Glu and Asp which are active site residues. It is therefore expected that this protein lacks hydrolase activity hydrolase activity
		non-GPCR (no TM)	22	1	Lysozyme C (P16973)
Protease	Trypsin	non-GPCR (no TM)	133	P15948: 41; Q6BEA2: 60; P00736: 32	(i) Serine protease 27 (Q6BEA2), (ii) Kallikrein 1-related peptidase b22; Preferential cleavage of Arg-|-Xaa bonds in small molecule substrates (P15948). (iii) Complement C1r subcomponent; Selective cleavage of Lys(or Arg)-|-Ile bond in complement subcomponent C1s to form the active form of C1s (P00736)
	Trypsin	non-SNARE	63	2UWO_A: 63	2UWO_A:coagulation factor Xa (EC 3.4.21.6) (PDB); A Serine endopeptidases (EC 3.4.21.X; where X= 1,2.. )
	Trypsin	Chymotrypsin	1890		Paralogs with high sequence identity
	Chymotrypsin	non-GPCR (no TM)	28	P15948: 13; Q6BEA2: 15	Chymotrypsin having share high sequence identity with Trypsin that share sequence identity with P15948, Q6BEA2.
	Chymotrypsin	non-SNARE	13	2UWO_A: 13	2UWO_A:coagulation factor Xa (EC 3.4.21.6) (PDB); A Serine endopeptidases (EC 3.4.21.X; where X= 1,2.. )
Ferredoxin	FDX1	FDX2	47		Paralogs with high sequence identity
b-Glucosidase	GH1	non-GPCR (no TM)	633	Q25BW4: 323; Q9C5C2: 310	Q25BW4: Beta-glucosidase 1B. Q9C5C2: Myrosinase 2; a thioglucoside
	GH3	EC 3.2.1.37	1352
	GH3	non-GPCR (no TM)	84	A1D451: 84	A1D451: Probable beta-glucosidase A; Beta-glucosidases are one of a number of cellulolytic enzymes involved in the degradation of cellulosic biomass. Catalyzes the last step releasing glucose from the inhibitory cellobiose (By similarity)
Lysozyme	GH22	Lysozyme C	3061		GH22 protein family consist of Lysozyme C sequence
	GH22	non-GPCR (no TM)	120	P16973: 120	P16973: Lysozyme C; GH22 protein family consist of Lysozyme C sequence
	GH22	a-Lactalbumin	2479		a-Lactalbumin show high sequence identity to Lysozyme C in GH22
	GH22	non-GPCR (TM)	115	Q9D9X8: 115	Q9D9X8: Spaca3; This protein share high sequence identity with Lysozyme C with also present in GH22
	GH23	Lysozyme G	41	AAR81315.1: 41	AAR81315.1: Lysozyme G; on BLASTp with nr database it gave 100% sequence identity and query coverage with Lysozyme G which is present GH23
	GH24	non-GPCR (TM)	22	Q9T1X2: 22	Q9T1X2: SAR-endolysin; Signal-arrest-release (SAR) endolysin with lysozyme activity that degrades host peptidoglycans
b-Galactosidase
GH2	EC 3.2.1.31	EC 3.2.1.23	2	ACY69080.1: 2	ACY69080.1: beta-D-galactosidase (EC 3.2.1.23)
GH3	EC 3.2.1.21	EC 3.2.1.37	2647
	EC 3.2.1.21	non-GPCR (no TM)	84	A1D451: 84	A1D451: Probable beta-glucosidase A; Beta-glucosidases are one of a number of cellulolytic enzymes involved in the degradation of cellulosic biomass. Catalyzes the last step releasing glucose from the inhibitory cellobiose (By similarity)
GH5	EC 3.2.1.4	EC 3.2.1.78	25
SNARE	SNARE	non-GPCR (TM)	5	Q9P7G5: 1; Q9SIQ9: 3; Q9Z2J5: 1	Q9P7G5: SNARE; from SNARE dataset. Q9SIQ9: Vesicle-associated membrane protein 712; contains v-SNARE coil-coil homology domain. Q9Z2J5: Vesicle-associated membrane protein 5; contains v-SNARE coil-coil homology domain.
	non-SNARE	non-GPCR (TM)	10
	non-SNARE	non-GPCR (no TM)	23
GPCR1	non-GPCR (TM)	non-GPCR (no TM)	22
	GPCR	non-GPCR (TM)	22
GPCR2	non-GPCR (no TM)	non-GPCR (TM)	72
				Check EC 3.2.1.4 has cellulase and endo-beta-1,4-glucanase

### Sheet: Sheet3
Group 5	SNARE	SNARE	non-GPCR (TM)	5	3	(i) Vesicle-associated membrane protein 712 (Q9SIQ9); contains v-SNARE coil-coil homology domain. (ii) SNARE (Q9P7G5); from SNARE dataset. Vesicle-associated membrane protein 5; contains v-SNARE coil-coil homology domain (Q9Z2J5).	fine-grained
		non-SNARE	non-GPCR (TM)	10	10
			non-GPCR (no TM)	23	23
	GPCR1	GPCR	non-GPCR (TM)	22	22
		non-GPCR (TM)	non-GPCR (no TM)	22	12
			GH24	16	16	Lysozyme
			SNARE	4	4
			1,4-b-Xylosidase	2	2	1,4-b-Xylosidase
			EC 3.2.1.4	1	1
			GH10	2	2
			GH18	6	6
			GH22	1	1	I-Lysozyme
			GH1	2	2	b-Glucosidase
	GPCR2	non-GPCR (no TM)	Trypsin	109	65
			Chymotrypsin	28	15
			non-GPCR (TM)	72	50
			non-SNARE	13	7
			FDX2	1	1
			FDX1	1	1
			β-Galactosidase	5	5
			GH1	629	319
			GH22	120	120
			Lysozyme C	25	25
			a-Lactalbumin	22	22
			GH19	194	194
			b-Glucosidase	85	85
			GH10	1	1
			β-Glucuronidase	2	1
			GPCR	2	2
			Cellulase	1	1
			GH18	5	5
