## Supplementary material for "Systematic assessment of homology-based methods for fine-grained functional annotation using diverse protein families": S3 Table

### Sheet: Sheet1
Additional information on subject sequence hits whose annotations differ from those of the query sequence.
(i) Lysozyme C and Sperm acrosome membrane-associated protein 3 (UniProt ID: Q9D9X8; from the non-GPCR (TM) proteins set in Group 5). The latter protein belongs to the GH22 family, lacks hydrolase activity (mutation of active site residues E128T and D145N), and may be involved in sperm-egg fusion (taken from UniProt). Using BLASTp for function annotation in this case leads to ambiguities.
(ii) Lysozyme C and α-Lactalbumin. Lysozyme C has catalytic activity whereas a-Lactalbumin modifies the acceptor substrate specificity of β-1,4-galactosyltransferase. They share sequence (%Hinter = 86.5) and fold similarity (lysozyme fold) (Table 1, in manuscript). Using BLASTp for function annotation in this case leads to ambiguities.
(iii) Lysozyme C and GH22 family proteins with the following function annotations: "Lysozyme", "Lysozyme 1", "LysA", "LysD", "LysE", "LysP", "LysS", and "LysX". All these proteins catalyse the same reaction as lysozyme C but are involved in different biological processes as per Swiss-Prot annotations. Even though the nomeclature is different molecular function is same.
(iv) GH19 family chitinase and Endochitinase 1 (UniProt ID: Q41596; from the non-GPCR (TM) proteins set in Group 5). Annotation for GH19 family chitinase in the CAZy database is chitin endo-β-1,4-N-acetylglucosaminidase. Annotation for Endochitinase 1 is "Random endo-hydrolysis of N-acetyl-beta-D-glucosaminide (1→4)-β-linkages in chitin and chitodextrins" (taken from UniProt). Both have same EC n…
(v) Trypsin, Chymptrypsin and Serine protease/peptidase (present in non-SNARE (PDB ID: 2UWO_A ) and non-GPCR (no TM) (UniProt ID: Q6BEA2, P15948, P00736): All these proteins catalyse same reaction hydrolysis of peptide bond (same in coarse-grained level) but differ from each other in terms of their cleavage site and biological processes.
(vi) GH1 family β-Glucosidase and Myrosinase 2 (UniProt ID: Q9C5C2; from the non-GPCR (no TM) proteins set in Group 5). Their annotations are β-glucosidase (CAZy database; EC 3.2.1.21) and thioglucosidase (UniProt; EC 3.2.1.147), respectively. We do not know if GH1 family β-Glucosidase can also act on thioglucosides and if Myrosinase 2 can also act on O-glycosides because of which transfer of fun…
(vii) In the dataset GH3, some of the β-Glucosidases (EC 3.2.1.21) align with some 1,4-β-Xylosidases (EC 3.2.1.37) (%Hinter = 6.5). β-Glucosidases are exo-enzymes and some are known to have broader substrate specificity i.e., hydrolyse β-D-galactosides, α-L-arabinosides, β-D-xylosides, and β-D-fucosides also (https://www.brenda-enzymes.org/enzyme.php?ecno=3.2.1.21). Using BLASTp for function anno…
(viii) Endo-β-Mannanases (Dataset GH5; EC 3.2.1.78) catalyse random hydrolysis of (1→4)-β-D-mannosidic linkages in mannans, galactomannans and glucomannans (https://www.brenda-enzymes.org/enzyme.php?ecno=3.2.1.78). BLASTp aligns a few of these enzymes with cellulases (EC 3.2.1.4) of the same dataset (%Hinter = 0.1)
